# Integration of differential expression under drought with gene family expansion unique to drought tolerant species predicts candidate genes for drought adaptation in Brassicaceae species

**DOI:** 10.1101/2025.01.07.631653

**Authors:** Carolin Uebermuth-Feldhaus, Heiko Schoof

**Affiliations:** INRES Crop Bioinformatics, University of Bonn, Katzenbugweg 2, 53115 Bonn, Germany

**Keywords:** Adaptation, drought, comparative genomics, gene family expansion, differential expression, evolution, Brassicaceae, diversifying selection, abiotic stress resistance, bioinformatics

## Abstract

**Background:** In order to predict candidate genes for drought adaptation, we analyze genomic data of the more drought resistant Brassicaceae species *Eutrema salsugineum* and *Arabidopsis lyrata* compared to more drought sensitive species *Arabidopsis thaliana* and *Brassica napus.* We combine gene family expansion, which is an important driver of evolution in plants, unique to the drought resistant species with differential expression under drought (DE).

**Results:** We show that combining trait-specific gene family expansion with differential expression predicts a concise set of candidate genes. To demonstrate that these are relevant for drought adaptation in tolerant species we show enrichment of DE conserved between both tolerant species, DE unique to the tolerant species, and up regulation. We show that specific functions are enriched, and that the set contains genes with functions such as root development in line with drought adaptation based on evidence from other species, while the background of all differentially expressed genes (DEGs) contains many general stress reaction genes. Whereas DEGs in general are rarely under diversifying selection, signatures of diversifying selection are slightly enriched in the candidate gene families, highly significantly enriched in DEGs in tolerant species-specific expanded gene families, and in contrast not enriched in DEGs in sensitive species-specific expanded gene families.

**Conclusions:** Our approach identifies a concise and functionally relevant set of candidate genes for drought adaptation with promising targets for functional studies and crop improvement for drought tolerance. We propose that our method can also be used to predict candidate genes for adaptation to other environmental factors.
