## Additional File 5 for "Integration of differential expression under drought with gene family expansion unique to drought tolerant species predicts candidate genes for drought adaptation in Brassicaceae species"

### Sheet: Sig_enriched_GO_terms_DEG_Aly_a
GO.ID	Term	Annotated	Significant	Expected	classicFisher
GO:0006412	translation	634	249	168.4	2.2e-13
GO:0015979	photosynthesis	226	133	60.03	8.9e-09
GO:0009768	photosynthesis, light harvesting in photosystem I	13	12	3.45	1.2e-06
GO:0002181	cytoplasmic translation	68	32	18.06	4.9e-06
GO:0009773	photosynthetic electron transport in photosystem I	17	13	4.52	2.5e-05
GO:0010207	photosystem II assembly	21	15	5.58	6.8e-05
GO:0015995	chlorophyll biosynthetic process	55	26	14.61	9.8e-05
GO:0032544	plastid translation	15	11	3.98	0.00021
GO:0009767	photosynthetic electron transport chain	48	32	12.75	0.00049
GO:0019253	reductive pentose-phosphate cycle	17	12	4.52	0.00058
GO:0032776	DNA methylation on cytosine	17	14	4.52	0.00064
GO:0061077	chaperone-mediated protein folding	57	21	15.14	0.00078
GO:0009737	response to abscisic acid	520	160	138.12	0.00118
GO:0045053	protein retention in Golgi apparatus	5	5	1.33	0.00132
GO:0000413	protein peptidyl-prolyl isomerization	39	20	10.36	0.00169
GO:0005986	sucrose biosynthetic process	11	8	2.92	0.00182
GO:0010205	photoinhibition	9	7	2.39	0.00198
GO:0033169	histone H3-K9 demethylation	9	7	2.39	0.00198
GO:0002239	response to oomycetes	78	31	20.72	0.00335
GO:0009409	response to cold	308	102	81.81	0.00396
GO:0042549	photosystem II stabilization	4	4	1.06	0.00497
GO:0080170	hydrogen peroxide transmembrane transport	4	4	1.06	0.00497
GO:0009088	threonine biosynthetic process	10	7	2.66	0.00507
GO:0000122	negative regulation of transcription by RNA polymerase II	44	20	11.69	0.00531
GO:1990961	xenobiotic detoxification by transmembrane export across the plasma membrane	33	16	8.77	0.00568
GO:1902290	positive regulation of defense response to oomycetes	8	6	2.12	0.00586
GO:2000143	negative regulation of DNA-templated transcription initiation	6	5	1.59	0.00617
GO:0009090	homoserine biosynthetic process	6	5	1.59	0.00617
GO:0048838	release of seed from dormancy	6	5	1.59	0.00617
GO:0090116	C-5 methylation of cytosine	6	5	1.59	0.00617
GO:0033500	carbohydrate homeostasis	27	10	7.17	0.00617
GO:0009853	photorespiration	34	17	9.03	0.00674
GO:0045454	cell redox homeostasis	34	16	9.03	0.00812
GO:0009089	lysine biosynthetic process via diaminopimelate	13	8	3.45	0.00837
GO:0006782	protoporphyrinogen IX biosynthetic process	13	8	3.45	0.00837
GO:1901259	chloroplast rRNA processing	18	10	4.78	0.00857
GO:0007015	actin filament organization	100	24	26.56	0.00913
GO:0009414	response to water deprivation	345	111	91.64	0.00923
GO:0007623	circadian rhythm	136	45	36.12	0.00947
GO:0009658	chloroplast organization	214	79	56.84	0.01030
GO:0006094	gluconeogenesis	23	12	6.11	0.01037
GO:0006979	response to oxidative stress	368	116	97.75	0.01117
GO:0019761	glucosinolate biosynthetic process	34	17	9.03	0.01127
GO:0006833	water transport	29	15	7.7	0.01186
GO:0009627	systemic acquired resistance	78	29	20.72	0.01216
GO:0006006	glucose metabolic process	53	25	14.08	0.01299
GO:0080111	DNA demethylation	18	9	4.78	0.01363
GO:0010019	chloroplast-nucleus signaling pathway	9	6	2.39	0.01364
GO:0006075	(1->3)-beta-D-glucan biosynthetic process	14	8	3.72	0.01503
GO:0009097	isoleucine biosynthetic process	14	8	3.72	0.01503
GO:0010027	thylakoid membrane organization	39	17	10.36	0.01587
GO:0009738	abscisic acid-activated signaling pathway	281	74	74.64	0.01592
GO:0043085	positive regulation of catalytic activity	125	29	33.2	0.01614
GO:0009819	drought recovery	7	5	1.86	0.01685
GO:0030388	fructose 1,6-bisphosphate metabolic process	7	5	1.86	0.01685
GO:0040029	epigenetic regulation of gene expression	100	38	26.56	0.01723
GO:1902600	proton transmembrane transport	82	33	21.78	0.01793
GO:0006636	unsaturated fatty acid biosynthetic process	17	9	4.52	0.01848
GO:0019853	L-ascorbic acid biosynthetic process	21	10	5.58	0.01849
GO:0042450	arginine biosynthetic process via ornithine	4	4	1.06	0.01872
GO:1902347	response to strigolactone	4	4	1.06	0.01872
GO:0051410	detoxification of nitrogen compound	5	4	1.33	0.01872
GO:0010133	proline catabolic process to glutamate	3	3	0.8	0.01873
GO:0006000	fructose metabolic process	3	3	0.8	0.01873
GO:0050982	detection of mechanical stimulus	3	3	0.8	0.01873
GO:0140040	mitochondrial polycistronic RNA processing	3	3	0.8	0.01873
GO:0009107	lipoate biosynthetic process	3	3	0.8	0.01873
GO:0071731	response to nitric oxide	7	4	1.86	0.01873
GO:0030497	fatty acid elongation	8	5	2.12	0.01958
GO:0071493	cellular response to UV-B	5	4	1.33	0.01958
GO:0010438	cellular response to sulfur starvation	5	4	1.33	0.01958
GO:0016571	histone methylation	117	38	31.08	0.02109
GO:0000462	maturation of SSU-rRNA from tricistronic rRNA transcript (SSU-rRNA, 5.8S rRNA, LSU-rRNA)	26	13	6.91	0.02113
GO:0006338	chromatin remodeling	165	58	43.83	0.02269
GO:0009626	plant-type hypersensitive response	94	30	24.97	0.02335
GO:0009636	response to toxic substance	277	104	73.58	0.02351
GO:0050832	defense response to fungus	265	83	70.39	0.02409
GO:0044030	regulation of DNA methylation	18	9	4.78	0.02480
GO:0030050	vesicle transport along actin filament	15	8	3.98	0.02481
GO:1900055	regulation of leaf senescence	43	16	11.42	0.02645
GO:0006949	syncytium formation	10	6	2.66	0.02649
GO:0010216	maintenance of DNA methylation	10	6	2.66	0.02649
GO:0042273	ribosomal large subunit biogenesis	66	28	17.53	0.02812
GO:0000272	polysaccharide catabolic process	161	43	42.76	0.02859
GO:0042908	xenobiotic transport	54	26	14.34	0.03062
GO:0006974	cellular response to DNA damage stimulus	400	113	106.25	0.03087
GO:0010206	photosystem II repair	13	7	3.45	0.03345
GO:0010106	cellular response to iron ion starvation	8	5	2.12	0.03516
GO:0036092	phosphatidylinositol-3-phosphate biosynthetic process	8	5	2.12	0.03516
GO:0009651	response to salt stress	397	117	105.45	0.03717
GO:0051259	protein complex oligomerization	63	25	16.73	0.03803
GO:0000103	sulfate assimilation	20	10	5.31	0.04148
GO:0009294	DNA-mediated transformation	19	9	5.05	0.04152
GO:0048354	mucilage biosynthetic process involved in seed coat development	22	10	5.84	0.04361
GO:0010167	response to nitrate	34	13	9.03	0.04363
GO:0009695	jasmonic acid biosynthetic process	28	11	7.44	0.04366
GO:0016125	sterol metabolic process	67	23	17.8	0.04479
GO:0005978	glycogen biosynthetic process	11	6	2.92	0.04538
GO:0006032	chitin catabolic process	11	6	2.92	0.04538
GO:0052544	defense response by callose deposition in cell wall	11	6	2.92	0.04538

### Sheet: Sig_enriched_GO_terms_DEG_Aly_o
GO.ID	Term	Annotated	Significant	Expected	classicFisher
GO:0006412	translation	634	482	422.2	6.6e-09
GO:0009414	response to water deprivation	345	264	229.75	1e-06
GO:0009651	response to salt stress	397	304	264.37	1.6e-05
GO:0015979	photosynthesis	226	194	150.5	3.3e-05
GO:0009409	response to cold	308	237	205.11	5.3e-05
GO:0042273	ribosomal large subunit biogenesis	66	58	43.95	0.00065
GO:0009773	photosynthetic electron transport in photosystem I	17	17	11.32	0.00099
GO:0040029	epigenetic regulation of gene expression	100	72	66.59	0.00108
GO:0009644	response to high light intensity	48	44	31.96	0.00123
GO:0009767	photosynthetic electron transport chain	48	44	31.96	0.00147
GO:0006094	gluconeogenesis	23	22	15.32	0.00224
GO:0009751	response to salicylic acid	133	102	88.57	0.00457
GO:0042594	response to starvation	163	119	108.55	0.00459
GO:0006289	nucleotide+AC0-excision repair	46	39	30.63	0.00473
GO:0006515	protein quality control for misfolded or incompletely synthesized proteins	32	29	21.31	0.00503
GO:0009768	photosynthesis, light harvesting in photosystem I	13	13	8.66	0.00505
GO:0015995	chlorophyll biosynthetic process	55	47	36.63	0.00554
GO:0009826	unidimensional cell growth	267	158	177.8	0.00566
GO:0007623	circadian rhythm	136	107	90.57	0.00611
GO:0042254	ribosome biogenesis	328	256	218.42	0.00622
GO:1901259	chloroplast rRNA processing	18	17	11.99	0.00663
GO:0009737	response to abscisic acid	520	367	346.28	0.00756
GO:0046777	protein autophosphorylation	152	116	101.22	0.0077
GO:0009853	photorespiration	34	30	22.64	0.008
GO:0006260	DNA replication	211	159	140.51	0.00902
GO:0000028	ribosomal small subunit assembly	18	17	11.99	0.00946
GO:0009636	response to toxic substance	277	207	184.46	0.0105
GO:0007015	actin filament organization	100	69	66.59	0.01089
GO:0005986	sucrose biosynthetic process	11	11	7.33	0.0114
GO:0009793	embryo development ending in seed dormancy	346	247	230.41	0.01172
GO:0002181	cytoplasmic translation	68	52	45.28	0.01189
GO:0000398	mRNA splicing, via spliceosome	167	126	111.21	0.01232
GO:0009682	induced systemic resistance	26	22	17.31	0.01346
GO:0010492	maintenance of shoot apical meristem identity	16	15	10.65	0.01346
GO:0051301	cell division	402	294	267.7	0.01378
GO:0006631	fatty acid metabolic process	259	197	172.48	0.01516
GO:0048511	rhythmic process	146	117	97.23	0.01684
GO:0070973	protein localization to endoplasmic reticulum exit site	10	10	6.66	0.01712
GO:0010960	magnesium ion homeostasis	10	10	6.66	0.01712
GO:0071423	malate transmembrane transport	10	10	6.66	0.01712
GO:0009088	threonine biosynthetic process	10	10	6.66	0.01712
GO:0071806	protein transmembrane transport	82	66	54.61	0.01893
GO:0043085	positive regulation of catalytic activity	125	89	83.24	0.01906
GO:0001666	response to hypoxia	199	149	132.52	0.01912
GO:0009625	response to insect	24	21	15.98	0.01948
GO:0051607	defense response to virus	68	58	45.28	0.02023
GO:0009738	abscisic acid+AC0-activated signaling pathway	281	191	187.13	0.02168
GO:0009959	negative gravitropism	19	17	12.65	0.02359
GO:0005983	starch catabolic process	19	17	12.65	0.02359
GO:0019375	galactolipid biosynthetic process	9	9	5.99	0.02572
GO:0110102	ribulose bisphosphate carboxylase complex assembly	9	9	5.99	0.02572
GO:0010205	photoinhibition	9	9	5.99	0.02572
GO:0009060	aerobic respiration	101	69	67.26	0.02575
GO:0002239	response to oomycetes	78	58	51.94	0.02693
GO:0042023	DNA endoreduplication	45	35	29.97	0.02697
GO:0019253	reductive pentose+AC0-phosphate cycle	17	16	11.32	0.02698
GO:0009097	isoleucine biosynthetic process	14	13	9.32	0.02701
GO:0048316	seed development	554	394	368.92	0.02964
GO:0045892	negative regulation of DNA+AC0-templated transcription	217	160	144.51	0.03015
GO:0009753	response to jasmonic acid	185	142	123.2	0.03068
GO:0009785	blue light signaling pathway	18	16	11.99	0.03212
GO:0051603	proteolysis involved in protein catabolic process	483	324	321.64	0.03258
GO:0009611	response to wounding	188	139	125.19	0.03413
GO:0035194	post+AC0-transcriptional gene silencing by RNA	55	46	36.63	0.03417
GO:0019252	starch biosynthetic process	33	27	21.98	0.03503
GO:0010468	regulation of gene expression	2340	1500	1558.27	0.03585
GO:0048608	reproductive structure development	1172	785	780.47	0.03798
GO:0010555	response to mannitol	14	13	9.32	0.03802
GO:0006075	(1+AC0APg-3)+AC0-beta+AC0-D+AC0-glucan biosynthetic process	14	13	9.32	0.03802
GO:0045727	positive regulation of translation	22	18	14.65	0.03803
GO:0009089	lysine biosynthetic process via diaminopimelate	13	12	8.66	0.03804
GO:1902358	sulfate transmembrane transport	13	12	8.66	0.03804
GO:0010206	photosystem II repair	13	12	8.66	0.03804
GO:0015977	carbon fixation	25	24	16.65	0.03849
GO:0006839	mitochondrial transport	54	42	35.96	0.03853
GO:0009408	response to heat	239	182	159.16	0.03854
GO:0032456	endocytic recycling	9	9	5.99	0.03863
GO:0006207	'de novo' pyrimidine nucleobase biosynthetic process	8	8	5.33	0.03864
GO:1902290	positive regulation of defense response to oomycetes	8	8	5.33	0.03864
GO:0006564	L+AC0-serine biosynthetic process	8	8	5.33	0.03864
GO:0006542	glutamine biosynthetic process	8	8	5.33	0.03864
GO:0007004	telomere maintenance via telomerase	11	9	7.33	0.03867
GO:0090698	post+AC0-embryonic plant morphogenesis	188	117	125.19	0.03898
GO:0071456	cellular response to hypoxia	174	127	115.87	0.03978
GO:0034605	cellular response to heat	52	42	34.63	0.04027
GO:2000022	regulation of jasmonic acid mediated signaling pathway	37	30	24.64	0.04042
GO:0000463	maturation of LSU+AC0-rRNA from tricistronic rRNA transcript (SSU+AC0-rRNA, 5.8S rRNA, LSU+AC0-rRNA)	18	16	11.99	0.04348
GO:0043067	regulation of programmed cell death	85	54	56.6	0.04382
GO:0009615	response to virus	90	77	59.93	0.04462
GO:0006006	glucose metabolic process	53	48	35.29	0.0448
GO:0006633	fatty acid biosynthetic process	148	112	98.56	0.04532
GO:0010025	wax biosynthetic process	32	26	21.31	0.04532
GO:0061077	chaperone+AC0-mediated protein folding	57	41	37.96	0.04543
GO:0009561	megagametogenesis	69	48	45.95	0.0455
GO:0006974	cellular response to DNA damage stimulus	400	268	266.37	0.04553

### Sheet: Sig_enriched_GO_terms_DEG_Aly
GO.ID	Term	Annotated	Significant	Expected	classicFisher
GO:0006412	translation	634	413	321.32	1.7e-14
GO:0009767	photosynthetic electron transport chain	48	40	24.33	0.00031
GO:0015979	photosynthesis	226	167	114.54	0.00034
GO:1901259	chloroplast rRNA processing	18	16	9.12	0.00079
GO:0002181	cytoplasmic translation	68	47	34.46	0.0009
GO:0009414	response to water deprivation	345	200	174.85	0.00127
GO:0009773	photosynthetic electron transport in photosystem I	17	15	8.62	0.0014
GO:0009089	lysine biosynthetic process via diaminopimelate	13	12	6.59	0.00198
GO:0009768	photosynthesis, light harvesting in photosystem I	13	12	6.59	0.00198
GO:0019375	galactolipid biosynthetic process	9	9	4.56	0.0022
GO:0010205	photoinhibition	9	9	4.56	0.0022
GO:0009826	unidimensional cell growth	267	115	135.32	0.00227
GO:0005983	starch catabolic process	19	16	9.63	0.00264
GO:0009738	abscisic acid-activated signaling pathway	281	149	142.41	0.00367
GO:0006207	'de novo' pyrimidine nucleobase biosynthetic process	8	8	4.05	0.00434
GO:0090698	post-embryonic plant morphogenesis	188	94	95.28	0.00437
GO:0015995	chlorophyll biosynthetic process	55	41	27.87	0.00476
GO:0000380	alternative mRNA splicing, via spliceosome	22	16	11.15	0.00661
GO:0032922	circadian regulation of gene expression	11	10	5.57	0.00662
GO:0006378	mRNA polyadenylation	23	19	11.66	0.00737
GO:0045927	positive regulation of growth	44	31	22.3	0.00737
GO:0009737	response to abscisic acid	520	290	263.54	0.00749
GO:0006633	fatty acid biosynthetic process	148	99	75.01	0.00844
GO:0030388	fructose 1,6-bisphosphate metabolic process	7	7	3.55	0.00858
GO:0006006	glucose metabolic process	53	37	26.86	0.00869
GO:0009409	response to cold	308	189	156.1	0.00885
GO:0007623	circadian rhythm	136	85	68.93	0.01028
GO:0070973	protein localization to endoplasmic reticulum exit site	10	9	5.07	0.01198
GO:0071423	malate transmembrane transport	10	9	5.07	0.01198
GO:0009088	threonine biosynthetic process	10	9	5.07	0.01198
GO:0034605	cellular response to heat	52	33	26.35	0.01239
GO:0009793	embryo development ending in seed dormancy	346	193	175.36	0.01264
GO:0045727	positive regulation of translation	22	16	11.15	0.0127
GO:0048015	phosphatidylinositol-mediated signaling	13	11	6.59	0.01271
GO:0046940	nucleoside monophosphate phosphorylation	13	11	6.59	0.01271
GO:0006289	nucleotide-excision repair	46	33	23.31	0.0133
GO:0042908	xenobiotic transport	54	36	27.37	0.01543
GO:0009636	response to toxic substance	277	158	140.39	0.01679
GO:0043488	regulation of mRNA stability	61	37	30.92	0.01689
GO:0006379	mRNA cleavage	8	8	4.05	0.01692
GO:0030970	retrograde protein transport, ER to cytosol	6	6	3.04	0.01693
GO:0044209	AMP salvage	6	6	3.04	0.01693
GO:0009090	homoserine biosynthetic process	6	6	3.04	0.01693
GO:0009052	pentose-phosphate shunt, non-oxidative branch	6	6	3.04	0.01693
GO:0046345	abscisic acid catabolic process	6	6	3.04	0.01693
GO:2000143	negative regulation of DNA-templated transcription initiation	6	6	3.04	0.01693
GO:0048638	regulation of developmental growth	143	60	72.47	0.01714
GO:0006260	DNA replication	211	124	106.94	0.01718
GO:0046854	phosphatidylinositol phosphate biosynthetic process	39	29	19.77	0.01759
GO:0010207	photosystem II assembly	21	17	10.64	0.01772
GO:1900425	negative regulation of defense response to bacterium	18	14	9.12	0.01775
GO:0009658	chloroplast organization	214	130	108.46	0.01862
GO:0071806	protein transmembrane transport	82	55	41.56	0.0197
GO:0032544	plastid translation	15	12	7.6	0.01993
GO:0010182	sugar mediated signaling pathway	35	26	17.74	0.02107
GO:0006491	N-glycan processing	9	8	4.56	0.0215
GO:0045039	protein insertion into mitochondrial inner membrane	9	8	4.56	0.0215
GO:0000387	spliceosomal snRNP assembly	16	13	8.11	0.02153
GO:0016973	poly(A)+ mRNA export from nucleus	12	10	6.08	0.02155
GO:0048354	mucilage biosynthetic process involved in seed coat development	22	16	11.15	0.03027
GO:0010073	meristem maintenance	142	75	71.97	0.03035
GO:0009853	photorespiration	34	23	17.23	0.03056
GO:0071472	cellular response to salt stress	30	20	15.2	0.03061
GO:0009765	photosynthesis, light harvesting	31	27	15.71	0.03322
GO:0050688	regulation of defense response to virus	18	14	9.12	0.03336
GO:0006166	purine ribonucleoside salvage	7	7	3.55	0.03339
GO:0007023	post-chaperonin tubulin folding pathway	5	5	2.53	0.03342
GO:0000056	ribosomal small subunit export from nucleus	5	5	2.53	0.03342
GO:1901962	S-adenosyl-L-methionine transmembrane transport	5	5	2.53	0.03342
GO:0045053	protein retention in Golgi apparatus	5	5	2.53	0.03342
GO:0034337	RNA folding	5	5	2.53	0.03342
GO:0000913	preprophase band assembly	5	5	2.53	0.03342
GO:0071452	cellular response to singlet oxygen	9	7	4.56	0.03342
GO:0030497	fatty acid elongation	8	6	4.05	0.03343
GO:0031047	gene silencing by RNA	147	91	74.5	0.03363
GO:0009411	response to UV	100	60	50.68	0.03589
GO:0009627	systemic acquired resistance	78	46	39.53	0.03598
GO:0055075	potassium ion homeostasis	17	14	8.62	0.03602
GO:0031145	anaphase-promoting complex-dependent catabolic process	17	14	8.62	0.03602
GO:0005986	sucrose biosynthetic process	11	9	5.57	0.03609
GO:0006839	mitochondrial transport	54	39	27.37	0.03793
GO:0032456	endocytic recycling	9	8	4.56	0.03819
GO:1902290	positive regulation of defense response to oomycetes	8	7	4.05	0.0382
GO:0006564	L-serine biosynthetic process	8	7	4.05	0.0382
GO:0036092	phosphatidylinositol-3-phosphate biosynthetic process	8	7	4.05	0.0382
GO:0043085	positive regulation of catalytic activity	125	70	63.35	0.04295
GO:0010492	maintenance of shoot apical meristem identity	16	12	8.11	0.04308
GO:0019252	starch biosynthetic process	33	21	16.72	0.04373
GO:0010114	response to red light	53	34	26.86	0.04379
GO:0009615	response to virus	90	63	45.61	0.04389
GO:0006094	gluconeogenesis	23	17	11.66	0.04459
GO:0006974	cellular response to DNA damage stimulus	400	204	202.72	0.04483
GO:0009644	response to high light intensity	48	36	24.33	0.04663
GO:0051607	defense response to virus	68	47	34.46	0.0476
GO:2000028	regulation of photoperiodism, flowering	84	51	42.57	0.04764

### Sheet: Sig_enriched_GO_terms_DEG_Esa
GO.ID	Term	Annotated	Significant	Expected	classicFisher
GO:0015979	photosynthesis	226	160	95.99	1.4e-08
GO:0006412	translation	634	318	269.28	3.8e-06
GO:0009768	photosynthesis, light harvesting in photosystem I	13	13	5.52	1.5e-05
GO:0009651	response to salt stress	397	195	168.62	5.2e-05
GO:0019253	reductive pentose-phosphate cycle	17	16	7.22	0.00012
GO:0009773	photosynthetic electron transport in photosystem I	17	15	7.22	0.00013
GO:0009409	response to cold	308	150	130.82	0.00017
GO:0009414	response to water deprivation	345	175	146.53	0.00030
GO:0050832	defense response to fungus	265	138	112.56	0.00031
GO:0042273	ribosomal large subunit biogenesis	66	44	28.03	0.00046
GO:0040029	epigenetic regulation of gene expression	100	57	42.47	0.00051
GO:0043085	positive regulation of catalytic activity	125	48	53.09	0.00057
GO:0015995	chlorophyll biosynthetic process	55	32	23.36	0.00058
GO:0002181	cytoplasmic translation	68	37	28.88	0.00061
GO:0002239	response to oomycetes	78	45	33.13	0.00115
GO:0005986	sucrose biosynthetic process	11	10	4.67	0.00129
GO:0006032	chitin catabolic process	11	10	4.67	0.00129
GO:0061077	chaperone-mediated protein folding	57	30	24.21	0.00155
GO:0007015	actin filament organization	100	44	42.47	0.00157
GO:0006094	gluconeogenesis	23	17	9.77	0.00180
GO:0019761	glucosinolate biosynthetic process	34	26	14.44	0.00181
GO:0010027	thylakoid membrane organization	39	26	16.56	0.00196
GO:0009759	indole glucosinolate biosynthetic process	7	7	2.97	0.00249
GO:0010207	photosystem II assembly	21	16	8.92	0.00254
GO:0032776	DNA methylation on cytosine	17	15	7.22	0.00276
GO:0032544	plastid translation	15	12	6.37	0.00354
GO:0009625	response to insect	24	17	10.19	0.00468
GO:0000463	maturation of LSU-rRNA from tricistronic rRNA transcript (SSU-rRNA, 5.8S rRNA, LSU-rRNA)	18	14	7.65	0.00473
GO:0045036	protein targeting to chloroplast	36	23	15.29	0.00474
GO:0009737	response to abscisic acid	520	237	220.86	0.00492
GO:0048838	release of seed from dormancy	6	6	2.55	0.00586
GO:0033314	mitotic DNA replication checkpoint signaling	6	6	2.55	0.00586
GO:0009853	photorespiration	34	24	14.44	0.00588
GO:0033169	histone H3-K9 demethylation	9	8	3.82	0.00592
GO:0006075	(1->3)-beta-D-glucan biosynthetic process	14	11	5.95	0.00676
GO:0009097	isoleucine biosynthetic process	14	11	5.95	0.00676
GO:0006979	response to oxidative stress	368	182	156.3	0.00736
GO:0009767	photosynthetic electron transport chain	48	36	20.39	0.00854
GO:0016998	cell wall macromolecule catabolic process	36	20	15.29	0.00945
GO:0052544	defense response by callose deposition in cell wall	11	9	4.67	0.00946
GO:0009098	leucine biosynthetic process	11	9	4.67	0.00946
GO:0009682	induced systemic resistance	26	19	11.04	0.01038
GO:0008360	regulation of cell shape	34	23	14.44	0.01094
GO:0009644	response to high light intensity	48	30	20.39	0.01145
GO:2000022	regulation of jasmonic acid mediated signaling pathway	37	23	15.72	0.01235
GO:0051231	spindle elongation	9	8	3.82	0.01251
GO:0019264	glycine biosynthetic process from serine	8	7	3.4	0.01252
GO:1902290	positive regulation of defense response to oomycetes	8	7	3.4	0.01252
GO:0010167	response to nitrate	34	20	14.44	0.01335
GO:0019676	ammonia assimilation cycle	5	5	2.12	0.01381
GO:0045053	protein retention in Golgi apparatus	5	5	2.12	0.01381
GO:0010438	cellular response to sulfur starvation	5	5	2.12	0.01381
GO:0006833	water transport	29	20	12.32	0.01449
GO:0030050	vesicle transport along actin filament	15	11	6.37	0.01564
GO:0071456	cellular response to hypoxia	174	88	73.9	0.01587
GO:0007623	circadian rhythm	136	67	57.76	0.01649
GO:0045454	cell redox homeostasis	34	21	14.44	0.01820
GO:0098869	cellular oxidant detoxification	149	79	63.29	0.01831
GO:0009088	threonine biosynthetic process	10	8	4.25	0.01852
GO:0006102	isocitrate metabolic process	10	8	4.25	0.01852
GO:0009423	chorismate biosynthetic process	10	8	4.25	0.01852
GO:0010289	homogalacturonan biosynthetic process	10	8	4.25	0.01852
GO:0009611	response to wounding	188	95	79.85	0.01854
GO:0000413	protein peptidyl-prolyl isomerization	39	24	16.56	0.01884
GO:0000122	negative regulation of transcription by RNA polymerase II	44	26	18.69	0.01921
GO:0010214	seed coat development	51	29	21.66	0.02017
GO:0071704	organic substance metabolic process	9623	4103	4087.24	0.02331
GO:0006265	DNA topological change	12	9	5.1	0.02356
GO:0007018	microtubule-based movement	67	38	28.46	0.02412
GO:0009904	chloroplast accumulation movement	25	16	10.62	0.02462
GO:0006631	fatty acid metabolic process	259	122	110.01	0.02601
GO:0006109	regulation of carbohydrate metabolic process	60	32	25.48	0.02603
GO:0048830	adventitious root development	7	6	2.97	0.02611
GO:0009298	GDP-mannose biosynthetic process	7	6	2.97	0.02611
GO:0006565	L-serine catabolic process	7	6	2.97	0.02611
GO:0051923	sulfation	7	6	2.97	0.02611
GO:0010161	red light signaling pathway	7	6	2.97	0.02611
GO:0006656	phosphatidylcholine biosynthetic process	15	8	6.37	0.02614
GO:1990961	xenobiotic detoxification by transmembrane export across the plasma membrane	33	20	14.02	0.02726
GO:0010540	basipetal auxin transport	14	10	5.95	0.02767
GO:0009753	response to jasmonic acid	185	96	78.58	0.03215
GO:0010155	regulation of proton transport	5	5	2.12	0.03252
GO:0048478	replication fork protection	4	4	1.7	0.03253
GO:0080170	hydrogen peroxide transmembrane transport	4	4	1.7	0.03253
GO:0051511	negative regulation of unidimensional cell growth	4	4	1.7	0.03253
GO:0042549	photosystem II stabilization	4	4	1.7	0.03253
GO:0000162	tryptophan biosynthetic process	18	12	7.65	0.03357
GO:0000272	polysaccharide catabolic process	161	67	68.38	0.03382
GO:0006325	chromatin organization	303	161	128.7	0.03473
GO:0000462	maturation of SSU-rRNA from tricistronic rRNA transcript (SSU-rRNA, 5.8S rRNA, LSU-rRNA)	26	18	11.04	0.03547
GO:0080111	DNA demethylation	18	12	7.65	0.03556
GO:0061087	positive regulation of histone H3-K27 methylation	11	9	4.67	0.03556
GO:0009099	valine biosynthetic process	9	7	3.82	0.03560
GO:0015798	myo-inositol transport	9	7	3.82	0.03560
GO:0010019	chloroplast-nucleus signaling pathway	9	7	3.82	0.03560
GO:0110102	ribulose bisphosphate carboxylase complex assembly	9	7	3.82	0.03560
GO:0010205	photoinhibition	9	7	3.82	0.03560
GO:0009695	jasmonic acid biosynthetic process	28	15	11.89	0.03723
GO:0009636	response to toxic substance	277	153	117.65	0.03733
GO:0009411	response to UV	100	49	42.47	0.04255

### Sheet: Sig_enriched_GO_terms_exp_Aly_a
GO.ID	Term	Annotated	Significant	Expected	classicFisher
GO:0000398	mRNA splicing, via spliceosome	167	9	1.43	0.0077
GO:0006511	ubiquitin+AC0-dependent protein catabolic process	410	8	3.52	0.0479

### Sheet: Sig_enriched_GO_terms_exp_Aly
GO.ID	Term	Annotated	Significant	Expected	classicFisher
GO:0035551	protein initiator methionine removal involved in protein maturation	4	3	0.25	0.00097
GO:0048608	reproductive structure development	1172	74	74.25	0.00128
GO:0106074	aminoacyl-tRNA metabolism involved in translational fidelity	16	5	1.01	0.00245
GO:0046900	tetrahydrofolylpolyglutamate metabolic process	5	3	0.32	0.004
GO:0000712	resolution of meiotic recombination intermediates	12	4	0.76	0.00525
GO:0006511	ubiquitin-dependent protein catabolic process	410	38	25.97	0.00624
GO:0042773	ATP synthesis coupled electron transport	35	5	2.22	0.01115
GO:0045842	positive regulation of mitotic metaphase/anaphase transition	8	3	0.51	0.01116
GO:0016579	protein deubiquitination	74	10	4.69	0.02068
GO:0051258	protein polymerization	51	7	3.23	0.02165
GO:0042790	nucleolar large rRNA transcription by RNA polymerase I	6	3	0.38	0.02204
GO:0000398	mRNA splicing, via spliceosome	167	22	10.58	0.02363
GO:0009791	post-embryonic development	1429	95	90.53	0.02527
GO:0007004	telomere maintenance via telomerase	11	3	0.7	0.0285
GO:0000105	histidine biosynthetic process	11	3	0.7	0.0285
GO:0031119	tRNA pseudouridine synthesis	11	3	0.7	0.0285
GO:0006361	transcription initiation at RNA polymerase I promoter	7	4	0.44	0.03513
GO:0071452	cellular response to singlet oxygen	9	3	0.57	0.03521
GO:0010262	somatic embryogenesis	12	3	0.76	0.03625
GO:0071230	cellular response to amino acid stimulus	12	3	0.76	0.03625
GO:0051607	defense response to virus	68	9	4.31	0.03839
GO:0071421	manganese ion transmembrane transport	21	4	1.33	0.04039
GO:0006744	ubiquinone biosynthetic process	21	4	1.33	0.04039
GO:0097502	mannosylation	31	5	1.96	0.0435
GO:0009620	response to fungus	367	32	23.25	0.04675

### Sheet: Sig_enriched_GO_terms_exp_Esa
GO.ID	Term	Annotated	Significant	Expected	classicFisher
GO:0040029	epigenetic regulation of gene expression	100	9	4.3	0.0021
GO:0010025	wax biosynthetic process	32	6	1.37	0.0021
GO:0051321	meiotic cell cycle	162	7	6.96	0.0074
GO:0006508	proteolysis	925	64	39.73	0.0079
GO:0010104	regulation of ethylene-activated signaling pathway	22	3	0.94	0.0104
GO:0016132	brassinosteroid biosynthetic process	21	4	0.9	0.0113
GO:0042372	phylloquinone biosynthetic process	12	3	0.52	0.013
GO:0032981	mitochondrial respiratory chain complex I assembly	22	4	0.94	0.0133
GO:0048573	photoperiodism, flowering	132	11	5.67	0.0141
GO:0016567	protein ubiquitination	695	43	29.85	0.0224
GO:0000462	maturation of SSU-rRNA from tricistronic rRNA transcript (SSU-rRNA, 5.8S rRNA, LSU-rRNA)	26	4	1.12	0.0238
GO:0032436	positive regulation of proteasomal ubiquitin-dependent protein catabolic process	26	4	1.12	0.0238
GO:0010268	brassinosteroid homeostasis	15	3	0.64	0.0244
GO:0007059	chromosome segregation	133	9	5.71	0.029
GO:0071369	cellular response to ethylene stimulus	183	10	7.86	0.0335
GO:0090501	RNA phosphodiester bond hydrolysis	146	11	6.27	0.0339
GO:0009845	seed germination	150	11	6.44	0.0346
GO:1900150	regulation of defense response to fungus	44	5	1.89	0.0393
GO:1904823	purine nucleobase transmembrane transport	18	3	0.77	0.0398
GO:0034470	ncRNA processing	424	32	18.21	0.0421
GO:0030162	regulation of proteolysis	81	8	3.48	0.0427
GO:0000398	mRNA splicing, via spliceosome	167	14	7.17	0.0478

### Sheet: Sig_enriched_GO_terms_exp_and_D
GO.ID	Term	Annotated	Significant	Expected	classicFisher
GO:0048608	reproductive structure development	1172	46	42.39	9.3e-05
GO:0035551	protein initiator methionine removal involved in protein maturation	4	3	0.14	0.00018
GO:0046900	tetrahydrofolylpolyglutamate metabolic process	5	3	0.18	0.0013
GO:0045842	positive regulation of mitotic metaphase/anaphase transition	8	3	0.29	0.0023
GO:0009791	post-embryonic development	1429	57	51.69	0.00296
GO:0006338	chromatin remodeling	165	12	5.97	0.00397
GO:0007004	telomere maintenance via telomerase	11	3	0.4	0.00625
GO:0035194	post-transcriptional gene silencing by RNA	55	7	1.99	0.00999
GO:0010044	response to aluminum ion	14	3	0.51	0.01272
GO:0051607	defense response to virus	68	8	2.46	0.01387
GO:0046785	microtubule polymerization	15	3	0.54	0.01774
GO:0106074	aminoacyl-tRNA metabolism involved in translational fidelity	16	3	0.58	0.01855
GO:0031145	anaphase-promoting complex-dependent catabolic process	17	3	0.61	0.02193
GO:0043328	protein transport to vacuole involved in ubiquitin-dependent protein catabolic process via the multivesicular body sorting pathway	17	3	0.61	0.02193
GO:0051301	cell division	402	21	14.54	0.02573
GO:0016579	protein deubiquitination	74	7	2.68	0.02959
GO:1901575	organic substance catabolic process	1431	63	51.76	0.0305
GO:0042773	ATP synthesis coupled electron transport	35	3	1.27	0.03164
GO:0000819	sister chromatid segregation	79	8	2.86	0.03589
GO:0009753	response to jasmonic acid	185	10	6.69	0.03617
GO:0048510	regulation of timing of transition from vegetative to reproductive phase	35	4	1.27	0.03655
GO:0006744	ubiquinone biosynthetic process	21	3	0.76	0.03857
GO:0006955	immune response	306	12	11.07	0.03982
GO:0046686	response to cadmium ion	62	6	2.24	0.04183
GO:0009793	embryo development ending in seed dormancy	346	18	12.52	0.04471

### Sheet: Sig_enriched_GO_terms_exp_and-1
GO.ID	Term	Annotated	Significant	Expected	classicFisher
GO:0040029	epigenetic regulation of gene expression	100	7	2.16	0.00057
GO:0010104	regulation of ethylene-activated signaling pathway	22	3	0.48	0.0027
GO:0009625	response to insect	24	3	0.52	0.01446
GO:0000462	maturation of SSU-rRNA from tricistronic rRNA transcript (SSU-rRNA, 5.8S rRNA, LSU-rRNA)	26	3	0.56	0.01799
GO:0050832	defense response to fungus	265	13	5.73	0.02128
GO:0032776	DNA methylation on cytosine	17	4	0.37	0.02226
GO:0051321	meiotic cell cycle	162	4	3.5	0.02449
GO:0010374	stomatal complex development	58	4	1.25	0.03085
GO:0010025	wax biosynthetic process	32	3	0.69	0.03123
GO:0070734	histone H3-K27 methylation	27	3	0.58	0.04256
GO:0007059	chromosome segregation	133	7	2.87	0.04512
